# Identification of specific biomarkers and pathways in the synovial tissues of patients with osteoarthritis in comparison to rheumatoid arthritis

**DOI:** 10.1101/2020.10.22.340232

**Authors:** Hanming Gu, Gongsheng Yuan

## Abstract

Osteoarthritis and rheumatoid arthritis are two common arthritis with different pathogenesis. Here, we explore the difference of genes and biological pathways in human synovial fibroblasts by using a bioinformatics method to clarify their potential pathogenesis. The GSE7669 dataset was originally produced by using an Affymetrix Human Genome U95 platform. We used the KEGG and GO analysis to identify the functional categories and pathways. Our results suggested that biological adhesion and cell adhesion are the main signaling pathways in osteoarthritis in comparison to rheumatoid arthritis. Furthermore, Albumin, MAPK3, PTPRC, COL1A1, and CXCL12 may be key genes in osteoarthritis. Therefore, our study provides potential targets for the specific and accurate therapy of osteoarthritis.
