## Supplemental Table S1 for "Identification of specific biomarkers and pathways in the synovial tissues of patients with osteoarthritis in comparison to rheumatoid arthritis"

### Sheet: enrichment.RCTM
#term ID	term description	observed gene count	background gene count	false discovery rate	matching proteins in your network (IDs)	matching proteins in your network (labels)
HSA-8957275	Post-translational protein phosphorylation	13	106	7.94e-28	ENSP00000222399,ENSP00000245451,ENSP00000260408,ENSP00000265077,ENSP00000265087,ENSP00000265131,ENSP00000275525,ENSP00000295666,ENSP00000295897,ENSP00000304133,ENSP00000331831,ENSP00000386043,ENSP00000414856	ADAM10,ALB,BMP4,GAS6,IGFBP1,IGFBP7,LAMB1,LTBP1,SCG2,SPARCL1,STC2,TNC,VCAN
HSA-381426	Regulation of Insulin-like Growth Factor (IGF) transport and uptake by Insulin-like Growth Factor Binding Proteins (IGFBPs)	13	123	2.46e-27	ENSP00000222399,ENSP00000245451,ENSP00000260408,ENSP00000265077,ENSP00000265087,ENSP00000265131,ENSP00000275525,ENSP00000295666,ENSP00000295897,ENSP00000304133,ENSP00000331831,ENSP00000386043,ENSP00000414856	ADAM10,ALB,BMP4,GAS6,IGFBP1,IGFBP7,LAMB1,LTBP1,SCG2,SPARCL1,STC2,TNC,VCAN
HSA-1474244	Extracellular matrix organization	6	298	4.22e-07	ENSP00000222399,ENSP00000245451,ENSP00000260408,ENSP00000265077,ENSP00000265131,ENSP00000386043	ADAM10,BMP4,LAMB1,LTBP1,TNC,VCAN
HSA-3000178	ECM proteoglycans	3	75	0.00028	ENSP00000222399,ENSP00000265077,ENSP00000265131	LAMB1,TNC,VCAN
HSA-2129379	Molecules associated with elastic fibres	2	37	0.0043	ENSP00000245451,ENSP00000386043	BMP4,LTBP1
HSA-3000171	Non-integrin membrane-ECM interactions	2	58	0.0079	ENSP00000222399,ENSP00000265131	LAMB1,TNC
HSA-114608	Platelet degranulation	2	125	0.0314	ENSP00000295897,ENSP00000331831	ALB,GAS6
HSA-1474228	Degradation of the extracellular matrix	2	139	0.0321	ENSP00000222399,ENSP00000260408	ADAM10,LAMB1
