## Supplemental Table S2 for "Identification of specific biomarkers and pathways in the synovial tissues of patients with osteoarthritis in comparison to rheumatoid arthritis"

### Sheet: enrichment.RCTM
#term ID	term description	observed gene count	background gene count	false discovery rate	matching proteins in your network (IDs)	matching proteins in your network (labels)
HSA-8948216	Collagen chain trimerization	12	44	8.89e-29	ENSP00000225964,ENSP00000261037,ENSP00000297268,ENSP00000304408,ENSP00000331902,ENSP00000332371,ENSP00000353654,ENSP00000359114,ENSP00000362776,ENSP00000364000,ENSP00000364140,ENSP00000364979	COL11A1,COL15A1,COL16A1,COL1A1,COL1A2,COL3A1,COL4A1,COL4A2,COL4A5,COL5A2,COL7A1,COL8A1
HSA-1442490	Collagen degradation	12	64	2.47e-27	ENSP00000225964,ENSP00000261037,ENSP00000297268,ENSP00000304408,ENSP00000331902,ENSP00000332371,ENSP00000353654,ENSP00000359114,ENSP00000362776,ENSP00000364000,ENSP00000364140,ENSP00000364979	COL11A1,COL15A1,COL16A1,COL1A1,COL1A2,COL3A1,COL4A1,COL4A2,COL4A5,COL5A2,COL7A1,COL8A1
HSA-2022090	Assembly of collagen fibrils and other multimeric structures	11	60	7.95e-25	ENSP00000225964,ENSP00000261037,ENSP00000297268,ENSP00000304408,ENSP00000331902,ENSP00000332371,ENSP00000353654,ENSP00000359114,ENSP00000364000,ENSP00000364140,ENSP00000364979	COL11A1,COL15A1,COL1A1,COL1A2,COL3A1,COL4A1,COL4A2,COL4A5,COL5A2,COL7A1,COL8A1
HSA-216083	Integrin cell surface interactions	11	83	1.53e-23	ENSP00000225964,ENSP00000261037,ENSP00000297268,ENSP00000304408,ENSP00000331902,ENSP00000332371,ENSP00000353654,ENSP00000362776,ENSP00000364000,ENSP00000364979,ENSP00000452786	COL16A1,COL1A1,COL1A2,COL3A1,COL4A1,COL4A2,COL4A5,COL5A2,COL7A1,COL8A1,ITGB3
HSA-1474244	Extracellular matrix organization	13	298	3.23e-23	ENSP00000225964,ENSP00000261037,ENSP00000297268,ENSP00000304408,ENSP00000331902,ENSP00000332371,ENSP00000353654,ENSP00000359114,ENSP00000362776,ENSP00000364000,ENSP00000364140,ENSP00000364979,ENSP00000452786	COL11A1,COL15A1,COL16A1,COL1A1,COL1A2,COL3A1,COL4A1,COL4A2,COL4A5,COL5A2,COL7A1,COL8A1,ITGB3
HSA-3000171	Non-integrin membrane-ECM interactions	9	58	2.34e-19	ENSP00000225964,ENSP00000297268,ENSP00000304408,ENSP00000331902,ENSP00000353654,ENSP00000359114,ENSP00000364000,ENSP00000364979,ENSP00000452786	COL11A1,COL1A1,COL1A2,COL3A1,COL4A1,COL4A2,COL4A5,COL5A2,ITGB3
HSA-3000178	ECM proteoglycans	8	75	7.56e-16	ENSP00000225964,ENSP00000297268,ENSP00000304408,ENSP00000331902,ENSP00000353654,ENSP00000364000,ENSP00000364979,ENSP00000452786	COL1A1,COL1A2,COL3A1,COL4A1,COL4A2,COL4A5,COL5A2,ITGB3
HSA-2214320	Anchoring fibril formation	6	15	8.73e-15	ENSP00000225964,ENSP00000297268,ENSP00000331902,ENSP00000332371,ENSP00000353654,ENSP00000364979	COL1A1,COL1A2,COL4A1,COL4A2,COL4A5,COL7A1
HSA-9006934	Signaling by Receptor Tyrosine Kinases	9	437	6.79e-12	ENSP00000225964,ENSP00000297268,ENSP00000304408,ENSP00000331902,ENSP00000353654,ENSP00000359114,ENSP00000364000,ENSP00000364979,ENSP00000452786	COL11A1,COL1A1,COL1A2,COL3A1,COL4A1,COL4A2,COL4A5,COL5A2,ITGB3
HSA-2243919	Crosslinking of collagen fibrils	5	18	1.12e-11	ENSP00000225964,ENSP00000297268,ENSP00000331902,ENSP00000353654,ENSP00000364979	COL1A1,COL1A2,COL4A1,COL4A2,COL4A5
HSA-3000480	Scavenging by Class A Receptors	5	18	1.12e-11	ENSP00000225964,ENSP00000297268,ENSP00000304408,ENSP00000353654,ENSP00000364979	COL1A1,COL1A2,COL3A1,COL4A1,COL4A2
HSA-3000170	Syndecan interactions	5	26	4.88e-11	ENSP00000225964,ENSP00000297268,ENSP00000304408,ENSP00000364000,ENSP00000452786	COL1A1,COL1A2,COL3A1,COL5A2,ITGB3
HSA-8874081	MET activates PTK2 signaling	5	29	7.49e-11	ENSP00000225964,ENSP00000297268,ENSP00000304408,ENSP00000359114,ENSP00000364000	COL11A1,COL1A1,COL1A2,COL3A1,COL5A2
HSA-419037	NCAM1 interactions	5	42	3.46e-10	ENSP00000304408,ENSP00000331902,ENSP00000353654,ENSP00000364000,ENSP00000364979	COL3A1,COL4A1,COL4A2,COL4A5,COL5A2
HSA-186797	Signaling by PDGF	5	55	1.17e-09	ENSP00000304408,ENSP00000331902,ENSP00000353654,ENSP00000364000,ENSP00000364979	COL3A1,COL4A1,COL4A2,COL4A5,COL5A2
HSA-3000157	Laminin interactions	4	30	1.89e-08	ENSP00000331902,ENSP00000332371,ENSP00000353654,ENSP00000364979	COL4A1,COL4A2,COL4A5,COL7A1
HSA-422475	Axon guidance	6	541	2.27e-06	ENSP00000304408,ENSP00000331902,ENSP00000353654,ENSP00000364000,ENSP00000364979,ENSP00000452786	COL3A1,COL4A1,COL4A2,COL4A5,COL5A2,ITGB3
HSA-5653656	Vesicle-mediated transport	6	649	6.23e-06	ENSP00000225964,ENSP00000297268,ENSP00000304408,ENSP00000332371,ENSP00000353654,ENSP00000364979	COL1A1,COL1A2,COL3A1,COL4A1,COL4A2,COL7A1
HSA-76009	Platelet Aggregation (Plug Formation)	3	37	6.94e-06	ENSP00000225964,ENSP00000297268,ENSP00000452786	COL1A1,COL1A2,ITGB3
HSA-430116	GP1b-IX-V activation signalling	2	11	8.83e-05	ENSP00000225964,ENSP00000297268	COL1A1,COL1A2
HSA-75892	Platelet Adhesion to exposed collagen	2	15	0.00015	ENSP00000225964,ENSP00000297268	COL1A1,COL1A2
HSA-198933	Immunoregulatory interactions between a Lymphoid and a non-Lymphoid cell	3	125	0.00019	ENSP00000225964,ENSP00000297268,ENSP00000304408	COL1A1,COL1A2,COL3A1
HSA-202733	Cell surface interactions at the vascular wall	3	135	0.00024	ENSP00000225964,ENSP00000297268,ENSP00000452786	COL1A1,COL1A2,ITGB3
HSA-114604	GPVI-mediated activation cascade	2	34	0.00062	ENSP00000225964,ENSP00000297268	COL1A1,COL1A2
